# Inter-gastruloid heterogeneity revealed by single cell transcriptomics time course: implications for organoid based perturbation studies

**DOI:** 10.1101/2022.09.27.509783

**Authors:** Leah U. Rosen, L. Carine Stapel, Ricard Argelaguet, Charlie George Barker, Andrian Yang, Wolf Reik, John C. Marioni

**Affiliations:** European Molecular Biology Laboratory, European Bioinformatics Institute (EMBL-EBI), Hinxton, Cambridge, UK; Babraham Institute, Epigenetics Programme, Cambridge, UK; Altos Labs, Cambridge Institute of Science, Cambridge, UK; Wellcome Trust - Medical Research Council Institute of Metabolic Science, Metabolic Research Laboratories and Medical Research Council Metabolic Diseases Unit, University of Cambridge, Cambridge, UK; Wellcome Trust - Medical Research Council, Cambridge Stem Cell Institute, University of Cambridge, Cambridge, UK; Cancer Research UK Cambridge Institute, Li Ka Shing Centre, University of Cambridge, Cambridge, UK; Wellcome Sanger Institute, Wellcome Genome Campus, Hinxton, Cambridge, UK

## Abstract

Recent advances in organoid and genome editing technologies are allowing for perturbation experiments at an unprecedented scale. However, before doing such experiments it is important to understand the gene expression profile in each of the organoid’s cells, as well as how much heterogeneity there is between individual organoids. Here we characterise an organoid model of mouse gastrulation called gastruloids using single cell RNA-sequencing of individual organoids at half-day intervals between day 3 and day 5 of differentiation (roughly corresponding to E6.5-E8.75 *in vivo*). Our study reveals multiple differentiation trajectories that have hitherto not been characterised in gastruloids. Intriguingly, we observe that individual gastruloids displayed a strong bias towards producing either mesodermal (largely somitic) or ectodermal (specifically neural) cell types. This bifurcation is already seen at the earliest sampled time point, and is characterised by increased activity of WNT-associated pathways in mesodermally-biased gastruloids as compared to neurally-biased gastruloids. Notably, at day 5, mesodermal gastruloids show an increase in the proportion of neural cells, while neural gastruloids do not produce notably more mesodermal cells. This is in line with previous studies on how the balance between these cell types is regulated. We demonstrate using *in silico* simulations that without proper understanding of the inter-organoid heterogeneity, perturbation experiments have either very high false positive or negative rates, depending on the statistical model used. Thus in future studies, modelling of inter-organoid heterogeneity will be crucial when designing organoid-based perturbation studies.

**Highlights:**

- A single cell RNA-sequencing time course of day 3 to day 5 mouse gastruloids reveals multiple mesodermal and neural differentiation trajectories hitherto uncharacterised in gastruloids
- Single gastruloid, single cell RNA-sequencing of mouse gastruloids reveals that gastruloids are either mesodermally- or neurally-biased
- The two classes of gastruloid arise from differences in response strength to the WNT-agonist chiron
- At day 5, mesodermal gastruloids start making more neural cells, while neural gastruloids do not make more mesodermal cells, aligning with previously studied *in vivo* feedback loops
- We show using simulations that understanding interorganoid heterogeneity is a crucial consideration in the design and analysis of well-powered organoid-based perturbation studies
