## Supplementary Table 1 for "Inter-gastruloid heterogeneity revealed by single cell transcriptomics time course: implications for organoid based perturbation studies"

### Sheet: Sheet1
McGinnis Name	Barcode Sequence	Oligo sequence	Experiments used
			epx1_d5	exp2A_d3_d3.5	exp2C_d3_d3.5	exp2D_d3_d3.5	exp3A_d4_d4.5	exp3B_d4_d4.5	exp3C_d4_d4.5	exp4_d3	exp5_d3.5_d4	exp6_d4.5_d5
BC1	GGAGAAGA	CCTTGGCACCCGAGAATTCCAGGAGAAGAAAAAAAAAAAAAAAAAAAAAAAAAAAAAAA	x								x	x
BC2	CCACAATG	CCTTGGCACCCGAGAATTCCACCACAATGAAAAAAAAAAAAAAAAAAAAAAAAAAAAAA	x	x	x	x	x	x	x	x	x	x
BC3	TGAGACCT	CCTTGGCACCCGAGAATTCCATGAGACCTAAAAAAAAAAAAAAAAAAAAAAAAAAAAAA	x
BC4	GCACACGC	CCTTGGCACCCGAGAATTCCAGCACACGCAAAAAAAAAAAAAAAAAAAAAAAAAAAAAA	x								x	x
BC5	AGAGAGAG	CCTTGGCACCCGAGAATTCCAAGAGAGAGAAAAAAAAAAAAAAAAAAAAAAAAAAAAAA	x	x	x	x	x	x	x
BC6	TCACAGCA	CCTTGGCACCCGAGAATTCCATCACAGCAAAAAAAAAAAAAAAAAAAAAAAAAAAAAAA	x	x	x	x	x	x	x	x	x	x
BC7	GAAAAGGG	CCTTGGCACCCGAGAATTCCAGAAAAGGGAAAAAAAAAAAAAAAAAAAAAAAAAAAAAA	x								x	x
BC8	CGAGATTC	CCTTGGCACCCGAGAATTCCACGAGATTCAAAAAAAAAAAAAAAAAAAAAAAAAAAAAA	x
BC9	GTAGCACT	CCTTGGCACCCGAGAATTCCAGTAGCACTAAAAAAAAAAAAAAAAAAAAAAAAAAAAAA	x
BC10	CGACCAGC	CCTTGGCACCCGAGAATTCCACGACCAGCAAAAAAAAAAAAAAAAAAAAAAAAAAAAAA	x								x	x
BC11	TTAGCCAG	CCTTGGCACCCGAGAATTCCATTAGCCAGAAAAAAAAAAAAAAAAAAAAAAAAAAAAAA	x
BC12	GGACCCCA	CCTTGGCACCCGAGAATTCCAGGACCCCAAAAAAAAAAAAAAAAAAAAAAAAAAAAAAA	x	x	x	x	x	x	x	x	x	x
BC13	CCAACCGG	CCTTGGCACCCGAGAATTCCACCAACCGGAAAAAAAAAAAAAAAAAAAAAAAAAAAAAA	x	x	x	x	x	x	x	x	x	x
BC14	TGACCGAT	CCTTGGCACCCGAGAATTCCATGACCGATAAAAAAAAAAAAAAAAAAAAAAAAAAAAAA	x	x	x	x	x	x	x	x	x	x
BC15	GCAACGCC	CCTTGGCACCCGAGAATTCCAGCAACGCCAAAAAAAAAAAAAAAAAAAAAAAAAAAAAA	x	x	x	x	x	x	x	x	x	x
BC16	CAATCGGT	CCTTGGCACCCGAGAATTCCACAATCGGTAAAAAAAAAAAAAAAAAAAAAAAAAAAAAA	x
BC17	ATAGCGTC	CCTTGGCACCCGAGAATTCCAATAGCGTCAAAAAAAAAAAAAAAAAAAAAAAAAAAAAA	x								x	x
BC18	GAATCTCG	CCTTGGCACCCGAGAATTCCAGAATCTCGAAAAAAAAAAAAAAAAAAAAAAAAAAAAAA	x							x	x	x
BC19	CTAGCTGA	CCTTGGCACCCGAGAATTCCACTAGCTGAAAAAAAAAAAAAAAAAAAAAAAAAAAAAAA	x	x	x	x	x	x	x	x	x	x
BC20	AGACCTTG	CCTTGGCACCCGAGAATTCCAAGACCTTGAAAAAAAAAAAAAAAAAAAAAAAAAAAAAA	x							x	x	x
BC21	GAAGGAAG	CCTTGGCACCCGAGAATTCCAGAAGGAAGAAAAAAAAAAAAAAAAAAAAAAAAAAAAAA	x								x	x
BC22	CTACGACA	CCTTGGCACCCGAGAATTCCACTACGACAAAAAAAAAAAAAAAAAAAAAAAAAAAAAAA	x	x	x	x	x	x			x	x
BC23	AGAAGAGG	CCTTGGCACCCGAGAATTCCAAGAAGAGGAAAAAAAAAAAAAAAAAAAAAAAAAAAAAA	x								x	x
BC24	GTACGCAT	CCTTGGCACCCGAGAATTCCAGTACGCATAAAAAAAAAAAAAAAAAAAAAAAAAAAAAA	x							x	x	x
BC25	CGAAGCCC	CCTTGGCACCCGAGAATTCCACGAAGCCCAAAAAAAAAAAAAAAAAAAAAAAAAAAAAA		x	x	x	x	x		x	x	x
BC28	GGAAGGAA	CCTTGGCACCCGAGAATTCCAGGAAGGAAAAAAAAAAAAAAAAAAAAAAAAAAAAAAAA		x	x	x	x	x		x	x	x
BC30	AAAGGGGA	CCTTGGCACCCGAGAATTCCAAAAGGGGAAAAAAAAAAAAAAAAAAAAAAAAAAAAAAA		x	x	x	x	x		x	x	x
BC39	CGATTGAC	CCTTGGCACCCGAGAATTCCACGATTGACAAAAAAAAAAAAAAAAAAAAAAAAAAAAAA		x	x	x	x	x
BC41	TAACTGGC	CCTTGGCACCCGAGAATTCCATAACTGGCAAAAAAAAAAAAAAAAAAAAAAAAAAAAAA		x	x	x	x	x		x	x	x
BC45	TGCTACAG	CCTTGGCACCCGAGAATTCCATGCTACAGAAAAAAAAAAAAAAAAAAAAAAAAAAAAAA		x	x	x	x	x		x	x	x
BC47	CACCACGG	CCTTGGCACCCGAGAATTCCACACCACGGAAAAAAAAAAAAAAAAAAAAAAAAAAAAAA		x	x	x	x	x		x	x	x
BC49	GACCAGCC	CCTTGGCACCCGAGAATTCCAGACCAGCCAAAAAAAAAAAAAAAAAAAAAAAAAAAAAA		x	x	x	x	x		x	x	x
BC52	GTCAATCG	CCTTGGCACCCGAGAATTCCAGTCAATCGAAAAAAAAAAAAAAAAAAAAAAAAAAAAAA		x	x	x	x	x		x	x	x
BC55	GTCTCAAG	CCTTGGCACCCGAGAATTCCAGTCTCAAGAAAAAAAAAAAAAAAAAAAAAAAAAAAAAA		x	x	x	x	x		x	x	x
BC56	CGCGCACA	CCTTGGCACCCGAGAATTCCACGCGCACAAAAAAAAAAAAAAAAAAAAAAAAAAAAAAA		x	x	x	x	x		x	x	x
BC59	AACACCGT	CCTTGGCACCCGAGAATTCCAAACACCGTAAAAAAAAAAAAAAAAAAAAAAAAAAAAAA		x	x	x	x	x		x	x	x
BC61	GCCCCGAA	CCTTGGCACCCGAGAATTCCAGCCCCGAAAAAAAAAAAAAAAAAAAAAAAAAAAAAAAA		x	x	x	x	x		x	x	x
BC65	GACACTAC	CCTTGGCACCCGAGAATTCCAGACACTACAAAAAAAAAAAAAAAAAAAAAAAAAAAAAA		x	x	x	x	x		x	x	x
BC66	CTCTCTCT	CCTTGGCACCCGAGAATTCCACTCTCTCTAAAAAAAAAAAAAAAAAAAAAAAAAAAAAA		x	x	x	x	x		x	x	x
			24	24	24	24	24	24	8	24	32	32
